# Determining off-target effects of splice-switching antisense oligonucleotides using short read RNAseq in neuronally differentiated human induced pluripotent stem cells

**DOI:** 10.1101/2025.01.09.631923

**Authors:** EC Kuijper, L van der Graaf, BA Pepers, M Guimarães Ramos, S Korhorn, LJA Toonen, D Cats, RAM Buijsen, E Mina, H Mei, WMC van Roon-Mom

## Abstract

Antisense oligonucleotides (AONs) are small pieces of chemically modified DNA or RNA that bind to RNA in a sequence-specific manner based on Watson-Crick base-pairing. Splice-switching AONs are designed to modulate pre-mRNA splicing, thereby for instance restoring protein expression or modifying the eventual protein to restore its function or reduce its toxicity. Given the current lack of *in silico* methods that adequately predict off-target splicing events, assessment of off-target effects of AONs in human cells using RNAseq could be a promising approach. The identification and prioritization of potential off-target effects for validation and further investigation into the biological relevance would contribute to the development of safe and effective AONs. In this study, we used three different splice-switching AONs targeting three different human transcripts to study their transcriptome-wide, hybridization-dependent off-target effects with short read RNAseq. Using the computational tools rMATS and Whippet, we identified differential splicing events of which only a minority could be explained by hybridization, illustrating the difficulty of predicting off-target effects based on sequence homology. The main splicing events could all be validated with RT-PCR. Furthermore, from the three AONs studied, one AON induced considerably more changes in gene expression and splicing compared to the two other AONs assessed, which was confirmed in a validation experiment. Our study demonstrates that the interpretation of short read RNAseq data to determine off-target effects is challenging. Nonetheless, we showed that valuable results can be obtained as it allows the comparison of toxicity between different AONs within an experiment and identification of AON-specific off-target profiles.
