## Supplementary File 7 for "Determining off-target effects of splice-switching antisense oligonucleotides using short read RNAseq in neuronally differentiated human induced pluripotent stem cells"

### Sheet: Overview
Supplementary File 7 Pathway analysis of differentially expressed genes induced by ATXN3-AON10.4 present in all three cell lines
Sheet 1:	Pathway analysis of shared upregulated differentially expressed genes
Sheet 2:	Pathway analysis of shared downregulated differentially expressed genes

### Sheet: Upreg DEGs ATXN3-AON10.4
query	significant	p_value	term_size	query_size	intersection_size	precision	recall	term_id	source	term_name	effective_domain_size	source_order	parents
query_1	TRUE	0.0252743	4992	97	44	0.453608	0.0088141	TF:M11743_1	TF	Factor: COUP-TF1; motif: RAGGTCANYGACCTY; match class: 1	20011	5981
query_1	TRUE	0.0252743	7820	97	60	0.618557	0.00767263	TF:M10491_1	TF	Factor: ZNF586; motif: CAGGCCYRGAGG; match class: 1	20011	10723
query_1	TRUE	0.0252743	540	97	12	0.123711	0.0222222	TF:M08835_1	TF	Factor: ZNF515; motif: WNSCCCCCWGCNG; match class: 1	20011	10459
query_1	TRUE	0.0259421	7544	97	57	0.587629	0.00755567	TF:M07486_1	TF	Factor: ZNF300; motif: SWGGGGGSN; match class: 1	20011	9901
query_1	TRUE	0.0259421	3930	97	37	0.381443	0.00941476	TF:M11741	TF	Factor: COUP-TF1; motif: RRGGTCRNTGACCYY	20011	5976
query_1	TRUE	0.0268037	3188	97	32	0.329897	0.0100376	TF:M07210	TF	Factor: ESR2; motif: AGGTCASNNTGNCCY	20011	2108
query_1	TRUE	0.0274402	18	88	3	0.0340909	0.166667	GO:0048038	GO:MF	quinone binding	20195	7317
query_1	TRUE	0.0289759	2	16	1	0.0625	0.5	CORUM:5812	CORUM	p53-BCL2 complex	3383	1817
query_1	TRUE	0.0289759	2	16	1	0.0625	0.5	CORUM:7180	CORUM	p53-MDM2 complex	3383	2669
query_1	TRUE	0.0289759	2	16	1	0.0625	0.5	CORUM:773	CORUM	Y14-Magoh complex	3383	430
query_1	TRUE	0.0289759	3	16	1	0.0625	0.333333	CORUM:1232	CORUM	REST-CoREST-mSIN3A complex	3383	699
query_1	TRUE	0.0289759	2	16	1	0.0625	0.5	CORUM:1233	CORUM	CoREST-HDAC2 complex	3383	700
query_1	TRUE	0.0289759	3	16	1	0.0625	0.333333	CORUM:1293	CORUM	IPO13-RBM8A-MAGOH complex	3383	721
query_1	TRUE	0.0289759	3	16	1	0.0625	0.333333	CORUM:1734	CORUM	SF3A1-SF3A2-SF3A3 complex	3383	810
query_1	TRUE	0.0289759	3	16	1	0.0625	0.333333	CORUM:2370	CORUM	ITGA2B-ITGB3-CD9 complex	3383	1005
query_1	TRUE	0.0289759	2	16	1	0.0625	0.5	CORUM:7011	CORUM	FERMT3-RACK1 complex	3383	2515
query_1	TRUE	0.0289759	1	16	1	0.0625	1	CORUM:6718	CORUM	CALM1-KCNQ4(splice variant 1) complex	3383	2329
query_1	TRUE	0.0289759	3	16	1	0.0625	0.333333	CORUM:2377	CORUM	ITGA2b-ITGB3-CD47-SRC complex	3383	1010
query_1	TRUE	0.0289759	2	16	1	0.0625	0.5	CORUM:6599	CORUM	CTNND1-GLIS2 complex	3383	2246
query_1	TRUE	0.0289759	3	16	1	0.0625	0.333333	CORUM:2378	CORUM	ITGA2b-ITGB3-TLN1 complex	3383	1011
query_1	TRUE	0.0289759	3	16	1	0.0625	0.333333	CORUM:2379	CORUM	ITGA2B-ITGB3-CIB1 complex	3383	1012
query_1	TRUE	0.0289759	2	16	1	0.0625	0.5	CORUM:2381	CORUM	ITGA2B-ITGB3 complex	3383	1013
query_1	TRUE	0.0289759	3	16	1	0.0625	0.333333	CORUM:6188	CORUM	STIP-USP7-p53 complex	3383	1959
query_1	TRUE	0.0289759	3	16	1	0.0625	0.333333	CORUM:2382	CORUM	ITGA2B-ITGB3-F11R complex	3383	1014
query_1	TRUE	0.0289759	2	16	1	0.0625	0.5	CORUM:2678	CORUM	FOXO3-TP53 complex, oxidative stress stimulated	3383	1124
query_1	TRUE	0.0289759	2	16	1	0.0625	0.5	CORUM:2679	CORUM	p53-SP1 complex	3383	1125
query_1	TRUE	0.0289759	2	16	1	0.0625	0.5	CORUM:763	CORUM	Y14-Magoh complex	3383	424
query_1	TRUE	0.0289759	1	16	1	0.0625	1	CORUM:2681	CORUM	p53 homotetramer complex	3383	1126
query_1	TRUE	0.0289759	3	16	1	0.0625	0.333333	CORUM:6300	CORUM	CDKN1A-TP53-CDK1-PCNA complex	3383	2040
query_1	TRUE	0.0289759	2	16	1	0.0625	0.5	CORUM:2821	CORUM	hSIR2-p53 complex	3383	1223
query_1	TRUE	0.0289759	3	16	1	0.0625	0.333333	CORUM:2844	CORUM	Axin-p53-HIPK2 complex	3383	1238
query_1	TRUE	0.0289759	3	16	1	0.0625	0.333333	CORUM:3115	CORUM	ITGA2B-ITGB3-ICAM4 complex	3383	1403
query_1	TRUE	0.0289759	3	16	1	0.0625	0.333333	CORUM:3170	CORUM	Daxx-Axin-p53 complex	3383	1441
query_1	TRUE	0.0289759	3	16	1	0.0625	0.333333	CORUM:3172	CORUM	NUMB-TP53-MDM2 complex	3383	1442
query_1	TRUE	0.0289759	3	16	1	0.0625	0.333333	CORUM:3900	CORUM	GABP(gamma)1-E2F1-DP1 complex	3383	1517
query_1	TRUE	0.0289759	2	16	1	0.0625	0.5	CORUM:5288	CORUM	P53-BARD1-KU70 complex	3383	1635
query_1	TRUE	0.0289759	2	16	1	0.0625	0.5	CORUM:5331	CORUM	YY1-MDM2-p53 complex	3383	1641
query_1	TRUE	0.0289759	1	16	1	0.0625	1	CORUM:5811	CORUM	p53-BCL2 complex	3383	1816
query_1	TRUE	0.0289759	3	16	1	0.0625	0.333333	CORUM:2670	CORUM	Er-alpha-p53-hdm2 complex	3383	1123
query_1	TRUE	0.0289759	3	16	1	0.0625	0.333333	CORUM:648	CORUM	HDAC1-associated core complex cI	3383	360
query_1	TRUE	0.0289759	2	16	1	0.0625	0.5	CORUM:764	CORUM	Dysferlin-affixin complex	3383	425
query_1	TRUE	0.0289759	3	16	1	0.0625	0.333333	CORUM:7420	CORUM	TP53-TSPY1-USP7 complex	3383	2830
query_1	TRUE	0.0289759	2	16	1	0.0625	0.5	CORUM:624	CORUM	LSD1-CoREST complex	3383	344
query_1	TRUE	0.0289759	3	16	1	0.0625	0.333333	CORUM:577	CORUM	FHL2-p53-HIPK2 complex	3383	325
query_1	TRUE	0.0289759	3	16	1	0.0625	0.333333	CORUM:98	CORUM	p300-MDM2-p53 protein complex	3383	52
query_1	TRUE	0.0289759	3	16	1	0.0625	0.333333	CORUM:129	CORUM	PIDDsome complex	3383	68
query_1	TRUE	0.0298959	4729	97	41	0.42268	0.00866991	TF:M09729_1	TF	Factor: LUMAN; motif: CYCAGCYYCY; match class: 1	20011	4829
query_1	TRUE	0.0298959	4879	97	42	0.43299	0.00860832	TF:M11816_1	TF	Factor: T3R-beta; motif: NRGGTCAAAGGTCAN; match class: 1	20011	8765
query_1	TRUE	0.0306818	4	16	1	0.0625	0.25	CORUM:6754	CORUM	KICSTOR complex	3383	2355
query_1	TRUE	0.0306818	4	16	1	0.0625	0.25	CORUM:6337	CORUM	Amot-cadherin-11-beta-catenin-p120 complex	3383	2059
query_1	TRUE	0.0306818	4	16	1	0.0625	0.25	CORUM:5449	CORUM	Splicing-associated factors complex	3383	1692
query_1	TRUE	0.0306818	4	16	1	0.0625	0.25	CORUM:2896	CORUM	ITGA2b-ITGB3-CD47-FAK complex	3383	1271
query_1	TRUE	0.0306818	4	16	1	0.0625	0.25	CORUM:2842	CORUM	DAXX-Axin-p53-HIPK2 complex	3383	1236
query_1	TRUE	0.0306818	4	16	1	0.0625	0.25	CORUM:2376	CORUM	ITGA2B-ITGB3-FN1-TGM2 complex	3383	1009
query_1	TRUE	0.0306818	4	16	1	0.0625	0.25	CORUM:740	CORUM	Exon junction complex (EIF4A3, MLN51, MAGOH, Y14)	3383	406
query_1	TRUE	0.0306818	4	16	1	0.0625	0.25	CORUM:744	CORUM	Exon junction complex (EIF4A3, MLN51, MAGOH, Y14)	3383	410
query_1	TRUE	0.0306818	4	16	1	0.0625	0.25	CORUM:754	CORUM	Exon junction complex (EIF4A3, MLN51, UPF3B, MAGOH, Y14)	3383	418
query_1	TRUE	0.0306818	4	16	1	0.0625	0.25	CORUM:769	CORUM	Exon junction complex (EIF4A3, MLN51, MAGOH, Y14)	3383	426
query_1	TRUE	0.0309582	9416	97	65	0.670103	0.00690314	TF:M09972	TF	Factor: BTEB2; motif: WGGGTGKGGCNGGN	20011	616
query_1	TRUE	0.0309582	6437	97	50	0.515464	0.00776759	TF:M00646_1	TF	Factor: LF-A1; motif: GGGSTCWR; match class: 1	20011	4673
query_1	TRUE	0.0309582	2818	97	29	0.298969	0.010291	TF:M09739_1	TF	Factor: ZGPAT; motif: GRGGCWGNGGNG; match class: 1	20011	9345
query_1	TRUE	0.0309582	7570	97	56	0.57732	0.00739762	TF:M04595_1	TF	Factor: SALL2; motif: GGGTGGG; match class: 1	20011	7427
query_1	TRUE	0.0329825	4009	97	36	0.371134	0.0089798	TF:M07051	TF	Factor: NF-1B; motif: CTGGCASGV	20011	5548
query_1	TRUE	0.0329825	5383	97	44	0.453608	0.00817388	TF:M11743	TF	Factor: COUP-TF1; motif: RAGGTCANYGACCTY	20011	5980
query_1	TRUE	0.0339988	7861	97	57	0.587629	0.00725099	TF:M12726	TF	Factor: PURBETA; motif: NCWGRGGCTGGGG	20011	7042
query_1	TRUE	0.0360596	5	16	1	0.0625	0.2	CORUM:2872	CORUM	ITGA2b-ITGB3-CD9-GP1b-CD47 complex	3383	1254
query_1	TRUE	0.0360596	5	16	1	0.0625	0.2	CORUM:755	CORUM	Exon junction complex (EIF4A3, MLN51, UPF3B, MAGOH, Y14, PYM)	3383	419
query_1	TRUE	0.0360596	5	16	1	0.0625	0.2	CORUM:2224	CORUM	MSH2/6-BLM-p53-RAD51 complex	3383	954
query_1	TRUE	0.0387881	2844	97	28	0.28866	0.00984529	TF:M02018_1	TF	Factor: HTF4; motif: CASCTGB; match class: 1	20011	4211
query_1	TRUE	0.0387881	8727	97	61	0.628866	0.0069898	TF:M00749	TF	Factor: SREBP-1; motif: CACSCCA	20011	8010
query_1	TRUE	0.0387881	10510	97	69	0.71134	0.00656518	TF:M07252	TF	Factor: Elk-1; motif: CTTCCKG	20011	1856
query_1	TRUE	0.0387881	2844	97	28	0.28866	0.00984529	TF:M03831_1	TF	Factor: MRF4; motif: CASCTGC; match class: 1	20011	5243
query_1	TRUE	0.0387881	4423	97	38	0.391753	0.00859145	TF:M00448_1	TF	Factor: Zic1; motif: KGGGTGGTC; match class: 1	20011	9347
query_1	TRUE	0.0387881	5343	97	43	0.443299	0.00804791	TF:M09837	TF	Factor: ZNF449; motif: NNNAGCCCARCC	20011	10300
query_1	TRUE	0.0387881	10510	97	69	0.71134	0.00656518	TF:M01207	TF	Factor: c-Ets-2; motif: CTTCCTG	20011	2186
query_1	TRUE	0.0387881	9183	97	63	0.649485	0.0068605	TF:M09726_1	TF	Factor: GATAD2A; motif: CCTKTG; match class: 1	20011	3013
query_1	TRUE	0.0408207	6	16	1	0.0625	0.166667	CORUM:777	CORUM	Exon junction complex	3383	433
query_1	TRUE	0.0408207	6	16	1	0.0625	0.166667	CORUM:6742	CORUM	SMG1-UPF2-Y14-MAGOH-UPF3B-EIF4A3 complex	3383	2348
query_1	TRUE	0.0408207	6	16	1	0.0625	0.166667	CORUM:636	CORUM	BHC complex	3383	353
query_1	TRUE	0.043559	7	16	1	0.0625	0.142857	CORUM:6577	CORUM	3M complex	3383	2228
query_1	TRUE	0.043559	7	16	1	0.0625	0.142857	CORUM:620	CORUM	CoREST-HDAC complex	3383	341
query_1	TRUE	0.043559	7	16	1	0.0625	0.142857	CORUM:871	CORUM	BRAF53-BRCA2 complex	3383	488
query_1	TRUE	0.043559	7	16	1	0.0625	0.142857	CORUM:785	CORUM	Exon junction complex	3383	438
query_1	TRUE	0.043559	7	16	1	0.0625	0.142857	CORUM:814	CORUM	Postsplicing complex	3383	460
query_1	TRUE	0.0445761	9694	97	65	0.670103	0.00670518	TF:M09910	TF	Factor: ER-beta; motif: RGGTCASCNTGMCCY	20011	2112
query_1	TRUE	0.0459571	7275	97	53	0.546392	0.00728522	TF:M07260_1	TF	Factor: Ikaros; motif: TGGGAGN; match class: 1	20011	4229
query_1	TRUE	0.046404	5423	97	43	0.443299	0.00792919	TF:M04191	TF	Factor: ITF-2; motif: NNCACCTGNN	20011	4422
query_1	TRUE	0.046404	6343	97	48	0.494845	0.0075674	TF:M12286	TF	Factor: ZNF647; motif: NYAGGCCYAC	20011	10876
query_1	TRUE	0.0492939	12966	97	79	0.814433	0.00609286	TF:M00646	TF	Factor: LF-A1; motif: GGGSTCWR	20011	4672
query_1	TRUE	0.0492939	4420	97	37	0.381443	0.00837104	TF:M08412_1	TF	Factor: rfx3:SREBP-2; motif: ATGGYAACRTCACGTGAY; match class: 1	20011	7225
query_1	TRUE	0.0492939	4749	97	39	0.402062	0.00821226	TF:M07602_1	TF	Factor: CP2; motif: NNNNCCAGNCNN; match class: 1	20011	939
query_1	TRUE	0.0492939	6022	97	46	0.474227	0.00763866	TF:M06190	TF	Factor: ZXDA; motif: NGGGGTC	20011	11636
query_1	TRUE	0.0492939	6022	97	46	0.474227	0.00763866	TF:M06191	TF	Factor: ZXDB; motif: NGGGGTC	20011	11640
query_1	TRUE	0.0497028	8970	97	61	0.628866	0.00680045	TF:M07461	TF	Factor: KLF; motif: GGGNGGGG	20011	4604

### Sheet: Downreg DEGs ATXN3-AON10.4
query	significant	p_value	term_size	query_size	intersection_size	precision	recall	term_id	source	term_name	effective_domain_size	source_order	parents
query_1	TRUE	1.06853e-05	71	31	6	0.193548	0.084507	WP:WP1982	WP	Sterol regulatory element-binding proteins (SREBP) signaling	8133	211
query_1	TRUE	1.06853e-05	15	31	4	0.129032	0.266667	WP:WP197	WP	Cholesterol biosynthesis pathway	8133	159
query_1	TRUE	1.06853e-05	13	31	4	0.129032	0.307692	WP:WP4190	WP	Mevalonate arm of cholesterol biosynthesis pathway	8133	44
query_1	TRUE	1.78225e-05	18	31	4	0.129032	0.222222	WP:WP5193	WP	Cholesterol synthesis disorders	8133	300
query_1	TRUE	2.20259e-05	47	31	5	0.16129	0.106383	WP:WP4718	WP	Cholesterol metabolism with Bloch and Kandutsch-Russell pathways	8133	205
query_1	TRUE	4.0536e-05	7	31	3	0.0967742	0.428571	WP:WP3963	WP	Mevalonate pathway	8133	340
query_1	TRUE	0.000100991	61	46	5	0.108696	0.0819672	GO:0016126	GO:BP	sterol biosynthetic process	21110	5268
query_1	TRUE	0.000100991	54	46	5	0.108696	0.0925926	GO:0006695	GO:BP	cholesterol biosynthetic process	21110	2457
query_1	TRUE	0.000100991	54	46	5	0.108696	0.0925926	GO:1902653	GO:BP	secondary alcohol biosynthetic process	21110	23466
query_1	TRUE	0.000100991	6	46	3	0.0652174	0.5	GO:0045338	GO:BP	farnesyl diphosphate metabolic process	21110	12061
query_1	TRUE	0.000186882	36	31	4	0.129032	0.111111	WP:WP5333	WP	Cholesterol metabolism	8133	643
query_1	TRUE	0.000209046	53	36	5	0.138889	0.0943396	REAC:R-HSA-1655829	REAC	Regulation of cholesterol biosynthesis by SREBP (SREBF)	10790	1912
query_1	TRUE	0.000225229	31	46	4	0.0869565	0.129032	GO:0008299	GO:BP	isoprenoid biosynthetic process	21110	3232
query_1	TRUE	0.000688933	18	31	3	0.0967742	0.166667	WP:WP2011	WP	SREBF and miR33 in cholesterol and lipid homeostasis	8133	150
query_1	TRUE	0.000709716	1076	46	12	0.26087	0.0111524	GO:0009887	GO:BP	animal organ morphogenesis	21110	3825
query_1	TRUE	0.000861557	111	31	5	0.16129	0.045045	WP:WP5329	WP	Cholesterol biosynthesis pathway in hepatocytes	8133	572
query_1	TRUE	0.00101362	71	47	4	0.0851064	0.056338	GO:0097517	GO:CC	contractile actin filament bundle	22122	3047
query_1	TRUE	0.00101362	71	47	4	0.0851064	0.056338	GO:0001725	GO:CC	stress fiber	22122	154
query_1	TRUE	0.00101362	12365	47	40	0.851064	0.00323494	GO:0005737	GO:CC	cytoplasm	22122	309
query_1	TRUE	0.00101362	79	47	4	0.0851064	0.0506329	GO:0042641	GO:CC	actomyosin	22122	1819
query_1	TRUE	0.00101362	79	47	4	0.0851064	0.0506329	GO:0032432	GO:CC	actin filament bundle	22122	1302
query_1	TRUE	0.00115573	40	36	4	0.111111	0.1	REAC:R-HSA-2426168	REAC	Activation of gene expression by SREBF (SREBP)	10790	97
query_1	TRUE	0.00174388	17	46	3	0.0652174	0.176471	GO:0016114	GO:BP	terpenoid biosynthetic process	21110	5256
query_1	TRUE	0.00207618	72	31	4	0.129032	0.0555556	WP:WP5304	WP	Cholesterol metabolism	8133	475
query_1	TRUE	0.00218387	239	46	6	0.130435	0.0251046	GO:1901617	GO:BP	organic hydroxy compound biosynthetic process	21110	22603
query_1	TRUE	0.00218387	138	46	5	0.108696	0.0362319	GO:0046165	GO:BP	alcohol biosynthetic process	21110	12638
query_1	TRUE	0.00218387	138	46	5	0.108696	0.0362319	GO:0008203	GO:BP	cholesterol metabolic process	21110	3202
query_1	TRUE	0.00218387	138	46	5	0.108696	0.0362319	GO:0006720	GO:BP	isoprenoid metabolic process	21110	2480
query_1	TRUE	0.00271652	148	46	5	0.108696	0.0337838	GO:1902652	GO:BP	secondary alcohol metabolic process	21110	23465
query_1	TRUE	0.00284526	726	46	9	0.195652	0.0123967	GO:0008610	GO:BP	lipid biosynthetic process	21110	3281
query_1	TRUE	0.00284526	154	46	5	0.108696	0.0324675	GO:0016125	GO:BP	sterol metabolic process	21110	5267
query_1	TRUE	0.00284526	916	46	10	0.217391	0.010917	GO:0033993	GO:BP	response to lipid	21110	8812
query_1	TRUE	0.003256	7	47	2	0.0425532	0.285714	GO:0005587	GO:CC	collagen type IV trimer	22122	207
query_1	TRUE	0.00329017	4	46	2	0.0434783	0.5	GO:0045337	GO:BP	farnesyl diphosphate biosynthetic process	21110	12060
query_1	TRUE	0.00330081	3728	47	19	0.404255	0.00509657	GO:0031090	GO:CC	organelle membrane	22122	1048
query_1	TRUE	0.00333996	9	47	2	0.0425532	0.222222	GO:0098651	GO:CC	basement membrane collagen trimer	22122	3242
query_1	TRUE	0.00333996	9	47	2	0.0425532	0.222222	GO:0098645	GO:CC	collagen network	22122	3238
query_1	TRUE	0.00333996	9	47	2	0.0425532	0.222222	GO:0098642	GO:CC	network-forming collagen trimer	22122	3235
query_1	TRUE	0.00369457	286	46	6	0.130435	0.020979	GO:0090596	GO:BP	sensory organ morphogenesis	21110	19390
query_1	TRUE	0.00369457	85	46	4	0.0869565	0.0470588	GO:0048661	GO:BP	positive regulation of smooth muscle cell proliferation	21110	13659
query_1	TRUE	0.00373313	174	46	5	0.108696	0.0287356	GO:0006694	GO:BP	steroid biosynthetic process	21110	2456
query_1	TRUE	0.0048166	455	46	7	0.152174	0.0153846	GO:0009314	GO:BP	response to radiation	21110	3536
query_1	TRUE	0.0048166	1012	46	10	0.217391	0.00988142	GO:0044255	GO:BP	cellular lipid metabolic process	21110	11579
query_1	TRUE	0.00523115	2008	46	14	0.304348	0.00697211	GO:0009888	GO:BP	tissue development	21110	3826
query_1	TRUE	0.00546763	100	46	4	0.0869565	0.04	GO:0006721	GO:BP	terpenoid metabolic process	21110	2481
query_1	TRUE	0.00549143	430	47	6	0.12766	0.0139535	GO:0062023	GO:CC	collagen-containing extracellular matrix	22122	2367
query_1	TRUE	0.00569078	326	46	6	0.130435	0.0184049	GO:0009416	GO:BP	response to light stimulus	21110	3556
query_1	TRUE	0.00605219	2	18	2	0.111111	1	HP:0006756	HP	Diffuse leiomyomatosis	4851	4418
query_1	TRUE	0.00605219	2	18	2	0.111111	1	HP:0006524	HP	Tracheobronchial leiomyomatosis	4851	4271
query_1	TRUE	0.00605219	2	18	2	0.111111	1	HP:0410281	HP	Dyspepsia	4851	16229
query_1	TRUE	0.00617964	205	46	5	0.108696	0.0243902	GO:0033002	GO:BP	muscle cell proliferation	21110	8400
query_1	TRUE	0.00672887	875	46	9	0.195652	0.0102857	GO:0009725	GO:BP	response to hormone	21110	3700
query_1	TRUE	0.00672887	342	46	6	0.130435	0.0175439	GO:0048545	GO:BP	response to steroid hormone	21110	13564
query_1	TRUE	0.0073772	46	35	4	0.114286	0.0869565	HPA:0641503	HPA	endometrium; ciliated epithelial cells[High]	11006	284
query_1	TRUE	0.0074035	26	36	3	0.0833333	0.115385	REAC:R-HSA-191273	REAC	Cholesterol biosynthesis	10790	334
query_1	TRUE	0.00745681	22	32	3	0.09375	0.136364	KEGG:00900	KEGG	Terpenoid backbone biosynthesis	8161	129
query_1	TRUE	0.0080358	1123	46	10	0.217391	0.00890472	GO:0072359	GO:BP	circulatory system development	21110	18343
query_1	TRUE	0.0080358	223	46	5	0.108696	0.0224215	GO:0048738	GO:BP	cardiac muscle tissue development	21110	13735
query_1	TRUE	0.0090531	1146	46	10	0.217391	0.008726	GO:0009628	GO:BP	response to abiotic stimulus	21110	3626
query_1	TRUE	0.0090531	374	46	6	0.130435	0.0160428	GO:0006066	GO:BP	alcohol metabolic process	21110	1976
query_1	TRUE	0.0090531	123	46	4	0.0869565	0.0325203	GO:0032355	GO:BP	response to estradiol	21110	7934
query_1	TRUE	0.0090852	152	36	5	0.138889	0.0328947	REAC:R-HSA-8957322	REAC	Metabolism of steroids	10790	1362
query_1	TRUE	0.00910129	935	46	9	0.195652	0.00962567	GO:0014070	GO:BP	response to organic cyclic compound	21110	4755
query_1	TRUE	0.00932864	239	46	5	0.108696	0.0209205	GO:0014706	GO:BP	striated muscle tissue development	21110	4763
query_1	TRUE	0.00975959	3128	46	17	0.369565	0.00543478	GO:0048513	GO:BP	animal organ development	21110	13536
query_1	TRUE	0.0102305	132	46	4	0.0869565	0.030303	GO:0048593	GO:BP	camera-type eye morphogenesis	21110	13602
query_1	TRUE	0.0107272	567	46	7	0.152174	0.0123457	GO:1901615	GO:BP	organic hydroxy compound metabolic process	21110	22601
query_1	TRUE	0.01087	3	18	2	0.111111	0.666667	HP:0030416	HP	Vulvar neoplasm	4851	10535
query_1	TRUE	0.01087	3	18	2	0.111111	0.666667	HP:0032141	HP	Precordial pain	4851	12163
query_1	TRUE	0.0112288	1469	46	11	0.23913	0.00748809	GO:0071495	GO:BP	cellular response to endogenous stimulus	21110	17675
query_1	TRUE	0.0112288	268	46	5	0.108696	0.0186567	GO:0001894	GO:BP	tissue homeostasis	21110	534
query_1	TRUE	0.0112288	599	46	7	0.152174	0.0116861	GO:0003013	GO:BP	circulatory system process	21110	1483
query_1	TRUE	0.0112288	2019	46	13	0.282609	0.00643883	GO:0071310	GO:BP	cellular response to organic substance	21110	17511
query_1	TRUE	0.0112288	146	46	4	0.0869565	0.0273973	GO:0048659	GO:BP	smooth muscle cell proliferation	21110	13657
query_1	TRUE	0.0112288	410	46	6	0.130435	0.0146341	GO:0060537	GO:BP	muscle tissue development	21110	15567
query_1	TRUE	0.0112288	12	46	2	0.0434783	0.166667	GO:0038063	GO:BP	collagen-activated tyrosine kinase receptor signaling pathway	21110	10230
query_1	TRUE	0.0112288	142	46	4	0.0869565	0.028169	GO:0048660	GO:BP	regulation of smooth muscle cell proliferation	21110	13658
query_1	TRUE	0.0112288	11	46	2	0.0434783	0.181818	GO:0071492	GO:BP	cellular response to UV-A	21110	17672
query_1	TRUE	0.0112288	578	46	7	0.152174	0.0121107	GO:0071407	GO:BP	cellular response to organic cyclic compound	21110	17605
query_1	TRUE	0.0112288	602	46	7	0.152174	0.0116279	GO:0071396	GO:BP	cellular response to lipid	21110	17594
query_1	TRUE	0.0112288	594	46	7	0.152174	0.0117845	GO:0007507	GO:BP	heart development	21110	3064
query_1	TRUE	0.0112288	55	46	3	0.0652174	0.0545455	GO:0007566	GO:BP	embryo implantation	21110	3115
query_1	TRUE	0.0112288	268	46	5	0.108696	0.0186567	GO:0060249	GO:BP	anatomical structure homeostasis	21110	15299
query_1	TRUE	0.0114376	606	46	7	0.152174	0.0115512	GO:0032870	GO:BP	cellular response to hormone stimulus	21110	8294
query_1	TRUE	0.0122882	13	46	2	0.0434783	0.153846	GO:0072182	GO:BP	regulation of nephron tubule epithelial cell differentiation	21110	18183
query_1	TRUE	0.0122882	618	46	7	0.152174	0.0113269	GO:0048598	GO:BP	embryonic morphogenesis	21110	13605
query_1	TRUE	0.0122882	1796	46	12	0.26087	0.00668151	GO:1901700	GO:BP	response to oxygen-containing compound	21110	22661
query_1	TRUE	0.0123081	1180	47	9	0.191489	0.00762712	GO:0005789	GO:CC	endoplasmic reticulum membrane	22122	354
query_1	TRUE	0.0123081	1184	47	9	0.191489	0.00760135	GO:0098827	GO:CC	endoplasmic reticulum subcompartment	22122	3278
query_1	TRUE	0.0128035	1203	47	9	0.191489	0.0074813	GO:0042175	GO:CC	nuclear outer membrane-endoplasmic reticulum membrane network	22122	1782
query_1	TRUE	0.0131608	2059	47	12	0.255319	0.00582807	GO:0005783	GO:CC	endoplasmic reticulum	22122	348
query_1	TRUE	0.0131608	22	47	2	0.0425532	0.0909091	GO:0098644	GO:CC	complex of collagen trimers	22122	3237
query_1	TRUE	0.0140607	14	46	2	0.0434783	0.142857	GO:0070141	GO:BP	response to UV-A	21110	16861
query_1	TRUE	0.014433	567	47	6	0.12766	0.010582	GO:0031012	GO:CC	extracellular matrix	22122	1031
query_1	TRUE	0.014433	568	47	6	0.12766	0.0105634	GO:0030312	GO:CC	external encapsulating structure	22122	930
query_1	TRUE	0.0144355	4	18	2	0.111111	0.5	HP:0011501	HP	Anterior lenticonus	4851	7910
query_1	TRUE	0.0144355	24	18	3	0.166667	0.125	HP:0030914	HP	Abnormal peristalsis	4851	11008
query_1	TRUE	0.0144355	23	18	3	0.166667	0.130435	HP:0100771	HP	Hypoperistalsis	4851	15750
query_1	TRUE	0.014662	65	35	4	0.114286	0.0615385	HPA:0641502	HPA	endometrium; ciliated epithelial cells[≥Medium]	11006	283
query_1	TRUE	0.0147714	849	46	8	0.173913	0.00942285	GO:0045597	GO:BP	positive regulation of cell differentiation	21110	12148
query_1	TRUE	0.0156238	168	46	4	0.0869565	0.0238095	GO:0048592	GO:BP	eye morphogenesis	21110	13601
query_1	TRUE	0.0156238	15	46	2	0.0434783	0.133333	GO:0072160	GO:BP	nephron tubule epithelial cell differentiation	21110	18161
query_1	TRUE	0.0157487	71	46	3	0.0652174	0.0422535	GO:2000036	GO:BP	regulation of stem cell population maintenance	21110	26643
query_1	TRUE	0.0158009	8	36	2	0.0555556	0.25	REAC:R-HSA-8951671	REAC	RUNX3 regulates YAP1-mediated transcription	10790	1844
query_1	TRUE	0.0162261	2156	47	12	0.255319	0.00556586	GO:0098588	GO:CC	bounding membrane of organelle	22122	3225
query_1	TRUE	0.0186013	2809	46	15	0.326087	0.00533998	GO:0010033	GO:BP	response to organic substance	21110	3923
query_1	TRUE	0.0186013	17	46	2	0.0434783	0.117647	GO:0038065	GO:BP	collagen-activated signaling pathway	21110	10231
query_1	TRUE	0.0186013	17	46	2	0.0434783	0.117647	GO:2000696	GO:BP	regulation of epithelial cell differentiation involved in kidney development	21110	27243
query_1	TRUE	0.0191773	321	46	5	0.108696	0.0155763	GO:0008202	GO:BP	steroid metabolic process	21110	3201
query_1	TRUE	0.0196207	324	46	5	0.108696	0.0154321	GO:0030198	GO:BP	extracellular matrix organization	21110	7070
query_1	TRUE	0.0196207	325	46	5	0.108696	0.0153846	GO:0043062	GO:BP	extracellular structure organization	21110	11091
query_1	TRUE	0.0196207	327	46	5	0.108696	0.0152905	GO:0045229	GO:BP	external encapsulating structure organization	21110	12035
query_1	TRUE	0.0196207	18	46	2	0.0434783	0.111111	GO:1900221	GO:BP	regulation of amyloid-beta clearance	21110	21420
query_1	TRUE	0.0210185	79	35	4	0.114286	0.0506329	HPA:0641501	HPA	endometrium; ciliated epithelial cells[≥Low]	11006	282
query_1	TRUE	0.021205	507	46	6	0.130435	0.0118343	GO:1901652	GO:BP	response to peptide	21110	22626
query_1	TRUE	0.0215242	1418	46	10	0.217391	0.00705219	GO:0006629	GO:BP	lipid metabolic process	21110	2396
query_1	TRUE	0.0217117	63	31	3	0.0967742	0.047619	WP:WP3624	WP	Lung fibrosis	8133	385
query_1	TRUE	0.0223541	342	46	5	0.108696	0.0146199	GO:0104004	GO:BP	cellular response to environmental stimulus	21110	20266
query_1	TRUE	0.0223541	342	46	5	0.108696	0.0146199	GO:0071214	GO:BP	cellular response to abiotic stimulus	21110	17419
query_1	TRUE	0.0223541	1174	46	9	0.195652	0.0076661	GO:0048646	GO:BP	anatomical structure formation involved in morphogenesis	21110	13644
query_1	TRUE	0.0240713	1720	46	11	0.23913	0.00639535	GO:0009719	GO:BP	response to endogenous stimulus	21110	3694
query_1	TRUE	0.0241633	18	31	2	0.0645161	0.111111	WP:WP5052	WP	Nephrogenesis	8133	552
query_1	TRUE	0.0244366	351	46	5	0.108696	0.014245	GO:0043010	GO:BP	camera-type eye development	21110	11061
query_1	TRUE	0.0260094	22	46	2	0.0434783	0.0909091	GO:0060713	GO:BP	labyrinthine layer morphogenesis	21110	15731
query_1	TRUE	0.0277149	9878	47	31	0.659574	0.00313829	GO:0016020	GO:CC	membrane	22122	722
query_1	TRUE	0.0290258	213	46	4	0.0869565	0.0187793	GO:0071383	GO:BP	cellular response to steroid hormone stimulus	21110	17581
query_1	TRUE	0.0297222	381	31	6	0.193548	0.015748	WP:WP5323	WP	Fatty Acids and Lipoproteins Transport in Hepatocytes	8133	160
query_1	TRUE	0.0299956	6	18	2	0.111111	0.333333	HP:0003262	HP	Smooth muscle antibody positivity	4851	2359
query_1	TRUE	0.0300408	764	46	7	0.152174	0.0091623	GO:0048871	GO:BP	multicellular organismal-level homeostasis	21110	13854
query_1	TRUE	0.0309749	22	31	2	0.0645161	0.0909091	WP:WP357	WP	Fatty acid biosynthesis	8133	461
query_1	TRUE	0.0323608	25	46	2	0.0434783	0.08	GO:1902455	GO:BP	negative regulation of stem cell population maintenance	21110	23330
query_1	TRUE	0.0329335	2712	46	14	0.304348	0.00516224	GO:0009653	GO:BP	anatomical structure morphogenesis	21110	3648
query_1	TRUE	0.033719	2722	46	14	0.304348	0.00514328	GO:0070887	GO:BP	cellular response to chemical stimulus	21110	17294
query_1	TRUE	0.0344113	576	46	6	0.130435	0.0104167	GO:0044283	GO:BP	small molecule biosynthetic process	21110	11591
query_1	TRUE	0.0355098	27	46	2	0.0434783	0.0740741	GO:0060669	GO:BP	embryonic placenta morphogenesis	21110	15689
query_1	TRUE	0.0355098	27	46	2	0.0434783	0.0740741	GO:0060740	GO:BP	prostate gland epithelium morphogenesis	21110	15756
query_1	TRUE	0.0357929	1287	46	9	0.195652	0.00699301	GO:1901701	GO:BP	cellular response to oxygen-containing compound	21110	22662
query_1	TRUE	0.0367112	234	46	4	0.0869565	0.017094	GO:0048705	GO:BP	skeletal system morphogenesis	21110	13702
query_1	TRUE	0.0372578	1568	46	10	0.217391	0.00637755	GO:0045595	GO:BP	regulation of cell differentiation	21110	12146
query_1	TRUE	0.0375859	237	46	4	0.0869565	0.0168776	GO:0045444	GO:BP	fat cell differentiation	21110	12076
query_1	TRUE	0.0377114	7	18	2	0.111111	0.285714	HP:0031459	HP	Soft tissue neoplasm	4851	11519
query_1	TRUE	0.0382297	29	46	2	0.0434783	0.0689655	GO:0060512	GO:BP	prostate gland morphogenesis	21110	15542
query_1	TRUE	0.0382297	404	46	5	0.108696	0.0123762	GO:0001654	GO:BP	eye development	21110	382
query_1	TRUE	0.038457	601	46	6	0.130435	0.00998336	GO:0007423	GO:BP	sensory organ development	21110	2989
query_1	TRUE	0.0387137	408	46	5	0.108696	0.0122549	GO:0150063	GO:BP	visual system development	21110	21097
query_1	TRUE	0.0400141	1506	47	9	0.191489	0.0059761	GO:0031984	GO:CC	organelle subcompartment	22122	1233
query_1	TRUE	0.0407827	64	36	3	0.0833333	0.046875	REAC:R-HSA-1442490	REAC	Collagen degradation	10790	366
query_1	TRUE	0.0407827	14	36	2	0.0555556	0.142857	REAC:R-HSA-2032785	REAC	YAP1- and WWTR1 (TAZ)-stimulated gene expression	10790	2539
query_1	TRUE	0.0407827	15	36	2	0.0555556	0.133333	REAC:R-HSA-2214320	REAC	Anchoring fibril formation	10790	140
query_1	TRUE	0.0408152	414	46	5	0.108696	0.0120773	GO:0048880	GO:BP	sensory system development	21110	13860
query_1	TRUE	0.0408628	1	46	1	0.0217391	1	GO:0016117	GO:BP	carotenoid biosynthetic process	21110	5259
query_1	TRUE	0.0408628	1	46	1	0.0217391	1	GO:0016109	GO:BP	tetraterpenoid biosynthetic process	21110	5251
query_1	TRUE	0.0408628	1	46	1	0.0217391	1	GO:0036146	GO:BP	cellular response to mycotoxin	21110	9977
query_1	TRUE	0.0408628	1	46	1	0.0217391	1	GO:0016123	GO:BP	xanthophyll biosynthetic process	21110	5265
query_1	TRUE	0.0408628	1	46	1	0.0217391	1	GO:1901827	GO:BP	zeaxanthin biosynthetic process	21110	22782
query_1	TRUE	0.0408628	1	46	1	0.0217391	1	GO:1901303	GO:BP	negative regulation of cargo loading into COPII-coated vesicle	21110	22339
query_1	TRUE	0.0408628	1	46	1	0.0217391	1	GO:0072721	GO:BP	cellular response to dithiothreitol	21110	18508
query_1	TRUE	0.0408628	1	46	1	0.0217391	1	GO:1903703	GO:BP	enterocyte differentiation	21110	24343
query_1	TRUE	0.0409039	2	47	1	0.0212766	0.5	GO:0071914	GO:CC	prominosome	22122	2797
query_1	TRUE	0.0411254	253	46	4	0.0869565	0.0158103	GO:1903522	GO:BP	regulation of blood circulation	21110	24173
query_1	TRUE	0.0413124	254	46	4	0.0869565	0.015748	GO:0003015	GO:BP	heart process	21110	1485
query_1	TRUE	0.0424298	121	46	3	0.0652174	0.0247934	GO:0051224	GO:BP	negative regulation of protein transport	21110	14346
query_1	TRUE	0.044276	636	46	6	0.130435	0.00943396	GO:0048729	GO:BP	tissue morphogenesis	21110	13726
query_1	TRUE	0.0446268	124	46	3	0.0652174	0.0241935	GO:0043200	GO:BP	response to amino acid	21110	11162
query_1	TRUE	0.0448094	125	46	3	0.0652174	0.024	GO:1904950	GO:BP	negative regulation of establishment of protein localization	21110	25408
query_1	TRUE	0.0448094	125	46	3	0.0652174	0.024	GO:0001704	GO:BP	formation of primary germ layer	21110	410
query_1	TRUE	0.0469707	18	36	2	0.0555556	0.111111	REAC:R-HSA-2243919	REAC	Crosslinking of collagen fibrils	10790	396
query_1	TRUE	0.0485089	36	46	2	0.0434783	0.0555556	GO:0003161	GO:BP	cardiac conduction system development	21110	1616
query_1	TRUE	0.049793	2283	46	12	0.26087	0.00525624	GO:0003008	GO:BP	system process	21110	1478
query_1	TRUE	0.0498382	37	46	2	0.0434783	0.0540541	GO:0097242	GO:BP	amyloid-beta clearance	21110	19594
query_1	TRUE	0.0498382	37	46	2	0.0434783	0.0540541	GO:1904707	GO:BP	positive regulation of vascular associated smooth muscle cell proliferation	21110	25202
query_1	TRUE	0.0499417	52	47	2	0.0425532	0.0384615	GO:0014704	GO:CC	intercalated disc	22122	699
query_1	TRUE	0.0499417	3	47	1	0.0212766	0.333333	GO:0032937	GO:CC	SREBP-SCAP-Insig complex	22122	1339
query_1	TRUE	0.0499417	3	47	1	0.0212766	0.333333	GO:0140552	GO:CC	TEAD-YAP complex	22122	3561
query_1	TRUE	0.0499417	3	47	1	0.0212766	0.333333	GO:0055087	GO:CC	Ski complex	22122	2268
query_1	TRUE	0.0499417	16842	47	43	0.914894	0.00255314	GO:0043226	GO:CC	organelle	22122	1883
